# H3K27me3 and the PRC1-H2AK119ub pathway cooperatively maintain heterochromatin and transcriptional silencing after the loss of H3K9 methylation

**DOI:** 10.1101/2025.01.17.633676

**Authors:** Kei Fukuda, Chikako Shimura, Yoichi Shinkai

**Affiliations:** Cellular Memory Laboratory, RIKEN Cluster for Pioneering Research, Wako, 351-0198, Japan; Faculty of Life and Environmental Sciences, University of Yamanashi, Yamanashi 400-8510, Japan. Electronic address

## Abstract

Heterochromatin is a key architectural feature of eukaryotic chromosomes, essential for cell type-specific gene expression and genome stability. In the mammalian nucleus, heterochromatin is segregated from transcriptionally active euchromatic regions (A compartments), forming large, condensed, and inactive nuclear compartments (B compartments). However, the mechanisms underlying its spatial organization remain incompletely understood. Histone H3 lysine 9 and lysine 27 trimethylation (H3K9me3 and H3K27me3) are two major epigenetic modifications that enrich constitutive and facultative heterochromatin, respectively. Previously, we found that the redistribution of H3K27me3 following the loss of H3K9 methylation contributes to heterochromatin maintenance, while the simultaneous loss of both H3K27me3 and H3K9 methylation induces heterochromatin decondensation in mouse embryonic fibroblasts. However, nearly all B compartments were preserved despite the loss of these repressive chromatin modifications. These findings suggest that other factors are responsible for maintaining B compartments under these conditions. In this study, we explored the role of another repressive chromatin modification, PRC1-mediated H2A K119 monoubiquitylation (H2AK119ub/uH2A), in maintaining heterochromatin structure following the loss of H3K9/K27 methylation. We found that uH2A and H3K27me3 independently accumulate in the B compartments after the loss of H3K9 methylation in iMEFs and cooperatively maintain heterochromatin. Our data indicates that the PRC1-uH2A pathway contributes to maintain heterochromatin organization following the loss of H3K9/K27 methylation in mammalian cells.
