## Supplemental Table S1 for "H3K27me3 and the PRC1-H2AK119ub pathway cooperatively maintain heterochromatin and transcriptional silencing after the loss of H3K9 methylation"

### Sheet: Sheet1
Supplementary Table S1. Summary of NGS data in this study
Type	Sample	Replicate	Study	GEO ID
Hi-C	WT	Rep1	Fukuda et al., NAR, 2023	GSE200012
Hi-C	WT	Rep2	Fukuda et al., NAR, 2023	GSE200012
Hi-C	WT+DS	Rep1	Fukuda et al., NAR, 2023	GSE200012
Hi-C	WT+DS	Rep2	Fukuda et al., NAR, 2023	GSE200012
Hi-C	5KO	Rep1	Fukuda et al., NAR, 2023	GSE200012
Hi-C	5KO	Rep2	Fukuda et al., NAR, 2023	GSE200012
Hi-C	5KO+DS	Rep1	Fukuda et al., NAR, 2023	GSE200012
Hi-C	5KO+DS	Rep2	Fukuda et al., NAR, 2023	GSE200012
Hi-C	6KO+scr	Rep1	This study
Hi-C	6KO+scr	Rep2	This study
Hi-C	6KO+sh1A	Rep1	This study
Hi-C	6KO+sh1A	Rep2	This study
Hi-C	6KO+scr+DS	Rep1	This study
Hi-C	6KO+scr+DS	Rep2	This study
Hi-C	6KO+sh1A+DS	Rep1	This study
Hi-C	6KO+sh1A+DS	Rep2	This study
RNA-seq	WT	Rep1	Fukuda et al., NAR, 2023	GSE200015
RNA-seq	WT	Rep2	Fukuda et al., NAR, 2023	GSE200015
RNA-seq	WT+DS	Rep1	Fukuda et al., NAR, 2023	GSE200015
RNA-seq	WT+DS	Rep2	Fukuda et al., NAR, 2023	GSE200015
RNA-seq	5KO	Rep1	Fukuda et al., NAR, 2023	GSE200015
RNA-seq	5KO	Rep2	Fukuda et al., NAR, 2023	GSE200015
RNA-seq	5KO+DS	Rep1	Fukuda et al., NAR, 2023	GSE200015
RNA-seq	5KO+DS	Rep2	Fukuda et al., NAR, 2023	GSE200015
RNA-seq	6KO+scr	Rep1	This study
RNA-seq	6KO+scr	Rep2	This study
RNA-seq	6KO+sh1A	Rep1	This study
RNA-seq	6KO+sh1A	Rep2	This study
RNA-seq	6KO+scr+DS	Rep1	This study
RNA-seq	6KO+scr+DS	Rep2	This study
RNA-seq	6KO+sh1A+DS	Rep1	This study
RNA-seq	6KO+sh1A+DS	Rep2	This study
H3K9me3 ChIP-seq	WT	Rep1	Fukuda et al., NAR, 2023	GSE200011
H3K27me3 ChIP-seq	WT	Rep1	Fukuda et al., NAR, 2023	GSE200011
H3K27me3 ChIP-seq	WT	Rep2	Fukuda et al., NAR, 2023	GSE200011
H3K27me3 ChIP-seq	5KO	Rep1	Fukuda et al., NAR, 2023	GSE200011
H3K27me3 ChIP-seq	5KO	Rep2	Fukuda et al., NAR, 2023	GSE200011
H3K9me3 Input	WT	Rep1	Fukuda et al., NAR, 2023	GSE200011
H3K27me3 Input	WT	Rep1	Fukuda et al., NAR, 2023	GSE200011
H3K27me3 Input	WT	Rep2	Fukuda et al., NAR, 2023	GSE200011
H3K27me3 Input	5KO	Rep1	Fukuda et al., NAR, 2023	GSE200011
H3K27me3 Input	5KO	Rep2	Fukuda et al., NAR, 2023	GSE200011
H3K27me3 ChIP-seq	6KO+sh1A	Rep1	This study
H3K27me3 ChIP-seq	6KO+sh1A	Rep2	This study
H3K27me3 Input	6KO+sh1A	Rep1	This study
H3K27me3 Input	6KO+sh1A	Rep2	This study
uH2A CATCH-seq	WT	Rep1	This study
uH2A CATCH-seq	WT	Rep2	This study
uH2A CATCH-seq	WT+DS	Rep1	This study
uH2A CATCH-seq	WT+DS	Rep2	This study
uH2A CATCH-seq	5KO	Rep1	This study
uH2A CATCH-seq	5KO	Rep2	This study
uH2A CATCH-seq	5KO+DS	Rep1	This study
uH2A CATCH-seq	5KO+DS	Rep2	This study
uH2a Input	WT	Rep1	This study
uH2a Input	WT	Rep2	This study
uH2a Input	WT+DS	Rep1	This study
uH2a Input	WT+DS	Rep2	This study
uH2a Input	5KO	Rep1	This study
uH2a Input	5KO	Rep2	This study
uH2a Input	5KO+DS	Rep1	This study
uH2a Input	5KO+DS	Rep2	This study
