## Supplemental Table S3 for "H3K27me3 and the PRC1-H2AK119ub pathway cooperatively maintain heterochromatin and transcriptional silencing after the loss of H3K9 methylation"

### Sheet: Sheet1
Supplementary Table S3. List of Upregulated Class of transposons.
	WT+DS	5KO	5KO+DS	6KO+sh1A	6KO+DS+sh1A	Class
MER96:hAT-Tip100:DNA	1.20667	5.96186	6.41586	3.75341	4.43773	Class1
RLTR9A3:ERVK:LTR	-0.0229253	2.3041	2.8784	2.72142	2.72612	Class1
RLTR13E:ERVK:LTR	0.0152158	2.7267	2.88566	3.47628	3.45692	Class1
L1Md_T:L1:LINE	-0.18557	2.74727	3.18343	3.27123	3.57797	Class1
LTRIS_Mm:ERV1:LTR	0.285919	2.46898	2.6969	4.37432	4.7644	Class1
L1MCb:L1:LINE	-0.220529	2.37029	2.02092	2.2694	2.17184	Class1
MLT2B2:ERVL:LTR	0.46321	1.97752	2.40539	2.22272	2.49228	Class1
RLTR35B_MM:ERVL:LTR	0.132302	4.69809	4.9914	4.99597	4.99819	Class1
L1M2a:L1:LINE	0.565307	2.4596	2.37875	2.86096	1.93141	Class1
MLT1D-int:ERVL-MaLR:LTR	-0.15291	3.06731	2.20821	2.81651	3.0884	Class1
ERVB7_1-LTR_MM:ERVK:LTR	-0.951427	2.03956	3.5106	2.84175	3.52449	Class1
MuRRS-int:ERV1:LTR	-0.467466	2.89205	3.78048	4.74197	4.99265	Class1
RLTR20B5_MM:ERVK:LTR	-0.231071	3.17132	2.73224	1.61591	1.41878	Class1
BGLII:ERVK:LTR	-0.316496	2.08548	2.05204	2.0302	2.40764	Class1
Lx3A:L1:LINE	-0.167005	2.19364	3.18407	2.63018	2.99644	Class1
ERVB4_1-I_MM-int:ERVK:LTR	0.634623	2.77715	3.16868	4.0732	3.981	Class1
RLTR44D:ERVK:LTR	0.0598672	4.95903	5.144	3.20814	3.79196	Class1
ERVB7_2B-LTR_MM:ERVK:LTR	0.562115	4.53032	4.78212	4.80653	4.93236	Class1
MuLV-int:ERV1:LTR	0.0451938	2.26172	2.11253	2.50854	2.55392	Class1
RLTR46B:ERVK:LTR	-0.299847	5.93915	5.77331	5.91747	4.92208	Class1
IAP-d-int:ERVK:LTR	-0.373318	9.33835	9.39771	9.29485	9.32478	Class1
RLTR20A3_MM:ERVK:LTR	0.291063	2.08533	1.83775	1.83099	2.00389	Class1
L1MA4A:L1:LINE	-0.254021	2.04364	2.12987	1.72264	1.98395	Class1
RLTR5_Mm:ERV1:LTR	-1.17612	3.39359	3.47869	3.10493	3.55175	Class1
RLTR10B2:ERVK:LTR	0.135983	3.17878	5.38886	5.07417	6.11804	Class1
L1VL4:L1:LINE	-0.258728	2.68735	2.76199	2.32315	2.52019	Class1
RLTR12H:ERVK:LTR	0.653568	5.39798	5.6346	5.24777	5.40655	Class1
RLTR10C:ERVK:LTR	0.171096	3.56575	4.31358	5.30489	5.87285	Class1
L1_Mus4:L1:LINE	-0.316772	2.50808	2.82334	2.3301	2.66414	Class1
MLT1L:ERVL-MaLR:LTR	0.230261	2.01622	2.5304	2.60242	2.9605	Class1
ORR1F-int:ERVL-MaLR:LTR	-0.69833	3.93133	4.4065	3.37089	3.87217	Class1
RLTR1B-int:ERV1:LTR	-0.0526979	2.13327	3.34646	2.66206	3.49464	Class1
RLTR10D2:ERVK:LTR	-0.94963	8.94194	9.20677	9.38202	9.70376	Class1
RLTR20B3:ERVK:LTR	-0.135533	2.05338	2.36215	2.41724	2.44967	Class1
MMERVK10D3_I-int:ERVK:LTR	-0.0168503	9.90621	10.289	10.6733	11.0402	Class1
RMER17B2:ERVK:LTR	1.32279	2.13592	2.50184	2.33424	2.71084	Class1
IAPLTR4:ERVK:LTR	-1.06262	4.01862	5.98456	5.17369	5.57164	Class1
RLTR13C2:ERVK:LTR	0.318715	2.64528	3.17363	3.00021	2.94331	Class1
MER63B:hAT-Blackjack:DNA	0.337773	2.31763	2.34278	1.85412	1.62895	Class1
ERVB4_1B-I_MM-int:ERVK:LTR	-0.543821	3.80561	3.99093	3.76253	3.71731	Class1
IAPLTR2a2_Mm:ERVK:LTR	-0.0980215	2.06247	2.977	3.31613	4.07691	Class1
RMER17C-int:ERVK:LTR	0.215884	3.30696	3.14963	3.16138	3.49228	Class1
RLTR10E:ERVK:LTR	-0.0326021	2.90284	3.75284	3.76503	4.11113	Class1
IAPLTR2b:ERVK:LTR	-0.0483637	3.78884	3.72788	3.94789	3.94361	Class1
MER90a:ERV1:LTR	0.430808	2.254	2.69962	2.43458	3.02548	Class1
IAPEY3-int:ERVK:LTR	-0.333778	4.33228	5.16957	5.4031	5.7686	Class1
Lx2A1:L1:LINE	-0.373471	2.36589	2.79277	3.10085	3.12529	Class1
MT-int:ERVL-MaLR:LTR	-0.273526	2.24342	2.56088	2.52744	2.88693	Class1
RLTR6C_Mm:ERV1:LTR	-0.563985	2.82564	2.69753	4.14253	4.60444	Class1
L1Md_F:L1:LINE	-0.718484	2.44599	3.1698	2.63294	2.95695	Class1
RLTR12G:ERVK:LTR	-0.708525	3.23275	4.6429	2.56075	3.76524	Class1
MuRRS4-int:ERV1:LTR	-0.424062	2.86569	3.83475	4.1064	3.99964	Class1
MMVL30-int:ERV1:LTR	-0.131504	2.26461	2.09847	3.34715	3.83788	Class1
RLTR48C:ERV1:LTR	-0.28078	3.79095	3.23167	2.96899	3.15867	Class1
MLTR14:ERV1:LTR	0.228804	2.06798	2.39733	2.3021	2.55859	Class1
ETnERV3-int:ERVK:LTR	-0.0724975	2.1193	4.21968	4.21455	4.45569	Class1
MMERVK10D3_LTR:ERVK:LTR	1.65004	10.1199	10.586	11.2364	11.5418	Class1
IAPLTR2a:ERVK:LTR	0.085643	2.03007	3.40367	2.73319	3.45746	Class1
L1Md_A:L1:LINE	-0.402321	2.5558	3.06929	2.93807	3.15452	Class1
IAP1-MM_LTR:ERVK:LTR	0.177573	7.19717	8.00423	7.78755	7.52776	Class1
ETnERV-int:ERVK:LTR	0.144237	3.72861	5.59692	4.67185	5.39155	Class1
RLTR13A1:ERVK:LTR	-0.390903	2.5026	3.2095	2.89403	3.15762	Class1
RLTR13A:ERVK:LTR	0.202426	2.73343	3.92577	3.68297	4.4128	Class1
RLTR20B2:ERVK:LTR	-0.267703	2.73284	2.37232	2.35786	2.57716	Class1
IAPEy-int:ERVK:LTR	-0.891418	4.3391	5.90835	5.95175	6.39402	Class1
RMER16-int:ERVK:LTR	-0.157832	2.48958	3.27187	3.17772	3.3862	Class1
IAPLTR1_Mm:ERVK:LTR	-0.382318	2.42017	3.06511	4.44065	4.84274	Class1
RLTR13D3:ERVK:LTR	-1.35978	3.06989	4.0596	2.59988	2.40273	Class1
LTR48B:ERV1:LTR	1.06653	3.38014	3.71077	2.43017	2.72602	Class1
Lx5:L1:LINE	0.00111244	2.4631	2.756	2.37202	2.58806	Class1
MER117:hAT-Charlie:DNA	1.11132	3.76669	3.70728	3.14477	3.40507	Class1
MURVY-int:ERV1:LTR	-0.689827	6.46974	9.02697	7.79029	9.0726	Class1
Lx2A:L1:LINE	0.306806	3.33642	2.67462	2.83046	2.34282	Class1
ERVB4_2-I_MM-int:ERVK:LTR	-0.130051	6.29799	5.80679	6.95378	6.63266	Class1
IAPLTR3-int:ERVK:LTR	-0.221622	5.57637	7.05485	7.36025	7.54964	Class1
RLTR45:ERVK:LTR	0.147696	4.14008	3.60589	3.76406	3.69103	Class1
RLTR10A:ERVK:LTR	0.325045	2.88846	3.71767	4.03539	4.2014	Class1
GSAT_MM:Satellite:Satellite	-0.560958	3.9254	3.60251	5.40917	4.24836	Class1
RLTR25A:ERVK:LTR	-0.0848985	2.1533	2.69896	2.86385	3.16655	Class1
MER65-int:ERV1:LTR	-0.453704	5.39245	4.94129	5.16745	4.79011	Class1
RLTR45-int:ERVK:LTR	-0.485756	5.81591	4.61483	5.23102	4.9818	Class1
IAPEY3C_LTR:ERVK:LTR	-0.8717	3.37567	3.58244	3.40651	3.37702	Class1
MER45R:hAT-Tip100:DNA	-0.0831292	2.58656	1.81443	2.0836	1.95902	Class1
ORR1B2-int:ERVL-MaLR:LTR	-0.309428	3.20067	3.75948	3.75799	3.53202	Class1
L1_Mus2:L1:LINE	-0.0976323	2.13459	2.51983	2.20494	2.52045	Class1
SRV_MM-int:ERVK:LTR	0.390857	2.72716	2.68304	2.59463	2.73782	Class1
IAPEY_LTR:ERVK:LTR	0.39383	2.9404	2.89054	2.3388	2.08991	Class1
ORR1C1:ERVL-MaLR:LTR	-0.159153	2.03394	2.05883	2.14806	2.1539	Class1
LTR67B:ERVL:LTR	0.240072	3.84682	5.06659	3.32642	3.13714	Class1
ERVB3_1-I_MM-int:ERVK:LTR	0.523495	3.22551	3.33187	3.31322	3.26178	Class1
RLTR1B:ERV1:LTR	0.426419	2.82857	3.99371	2.56825	3.6421	Class1
RLTR1F_Mm:ERVK:LTR	-0.458302	4.41847	4.63928	4.40418	4.80286	Class1
RMER17A-int:ERVK:LTR	0.936736	2.02234	3.28707	3.64455	3.84386	Class1
Lx2B2:L1:LINE	0.108939	2.57048	3.14487	2.81041	3.02741	Class1
IAPA_MM-int:ERVK:LTR	-0.212929	4.09606	4.63076	4.74346	5.34429	Class1
LTR16A2:ERVL:LTR	0.735759	2.33974	2.60557	1.39676	1.66773	Class1
X9_LINE:L1:LINE	-0.182736	5.71552	5.85605	5.97232	5.09679	Class1
L1Md_F2:L1:LINE	-0.28922	2.79733	3.13423	2.89583	3.05301	Class1
RLTR13D4:ERVK:LTR	1.06086	5.38862	5.31637	3.07603	3.97386	Class1
L1Md_Gf:L1:LINE	-0.266497	4.80802	5.6323	4.96167	5.26265	Class1
IAP1-MM_I-int:ERVK:LTR	-0.300901	7.70035	8.2022	8.39137	8.2113	Class1
RLTR51B_Mm:ERVK:LTR	-0.859411	2.35117	2.21515	2.12723	2.61577	Class1
RMER19C:ERVK:LTR	-0.239388	2.2867	2.8653	2.86919	3.35317	Class1
RLTR10D:ERVK:LTR	-1.38873	5.13803	5.66474	5.59313	6.18556	Class1
RMER17D:ERVK:LTR	0.419958	2.54838	2.83155	2.37046	2.90669	Class1
IAPEz-int:ERVK:LTR	-0.213799	4.68034	5.1991	5.63401	6.14682	Class1
MMERVK10C-int:ERVK:LTR	0.583871	5.05602	6.1636	6.41008	7.06888	Class1
MLT1H-int:ERVL-MaLR:LTR	0.1064	3.05591	3.62808	3.45212	3.29705	Class1
RMER20A:ERVK:LTR	0.109014	2.21106	2.64657	2.91042	3.18837	Class1
MER115:hAT-Tip100:DNA	-0.13599	3.84998	3.94552	2.67312	2.54806	Class1
L1_Mm:L1:LINE	-0.0926827	2.5849	2.53722	2.50405	2.39199	Class1
L1MEi:L1:LINE	-0.312619	2.04464	2.40943	2.62386	2.64022	Class1
Lx3_Mus:L1:LINE	-0.0836449	2.91492	3.34417	3.22229	3.43062	Class1
Lx3B:L1:LINE	-0.0498421	1.83373	2.27355	1.89981	2.3551	Class3
LTRIS4:ERV1:LTR	-0.314588	0.923568	3.20949	1.81778	2.97125	Class3
RLTR30E_MM:ERV1:LTR	0.343186	2.28631	3.26115	3.10718	3.05582	Class3
Lx10:L1:LINE	0.0585501	1.96055	2.70694	1.97063	2.27008	Class3
RMER13B:ERVK:LTR	0.00673454	1.83244	2.33556	2.03315	2.18556	Class3
MER45B:hAT-Tip100:DNA	-0.0556425	1.99503	2.45017	1.92213	2.46521	Class3
MT2_Mm:ERVL:LTR	-0.156761	0.89053	2.26219	1.92968	4.26112	Class3
ERVB4_3-I_MM-int:ERVK:LTR	0.338889	2.01852	5.4623	3.37535	5.58652	Class3
ERVB4_1B-LTR_MM:ERVK:LTR	0.6961	2.93132	3.82624	3.53271	4.01123	Class3
RLTR23:ERV1:LTR	0.161346	1.89207	2.42317	2.00542	2.6937	Class3
MERVL-int:ERVL:LTR	-0.55263	0.801254	2.3003	0.671939	3.62598	Class3
MER20:hAT-Charlie:DNA	0.0957204	0.934022	2.12212	1.33769	1.37947	Class3
MLT1J2:ERVL-MaLR:LTR	0.320939	1.50558	2.40135	2.21995	2.28528	Class3
MERVK26-int:ERVK:LTR	-0.0097439	1.51116	2.4475	1.93183	2.49313	Class3
L1M7:L1:LINE	-0.361284	1.77839	2.12676	1.33574	0.956183	Class3
RLTR12F:ERVK:LTR	0.777292	5.31681	6.39267	4.50609	5.43146	Class3
LTR16A:ERVL:LTR	0.263646	1.64721	2.76373	2.01319	2.57281	Class3
RLTR13B2:ERVK:LTR	0.215656	1.70257	3.32048	1.62131	2.83995	Class3
Arthur1:hAT-Tip100:DNA	0.630874	1.24971	2.2145	1.10078	1.90024	Class3
LTRIS3:ERV1:LTR	-0.71089	0.563387	2.3817	2.12356	2.86416	Class3
RLTR44E:ERVK:LTR	0.0556671	2.95041	3.93608	4.31753	4.52892	Class3
MTA_Mm-int:ERVL-MaLR:LTR	0.102049	1.51287	2.16022	1.16431	1.50228	Class3
LTR37B:ERV1:LTR	-0.114385	2.33286	2.95233	2.67799	2.71943	Class3
ERVB4_1C-LTR_Mm:ERVK:LTR	0.0381785	0.920347	2.75363	2.1963	3.03588	Class3
RMER16A3:ERVK:LTR	-0.363453	2.72614	3.44999	3.02349	3.31143	Class3
LTR82B:ERVL:LTR	0.113537	0.3765	2.66202	0.835294	1.62496	Class3
RLTR11A:ERVK:LTR	-0.197867	1.32176	2.08313	1.80935	2.02612	Class3
MER121:TcMar:DNA	0.915504	3.10023	3.45015	3.46326	3.30045	Class3
MER74B:ERVL:LTR	0.218447	1.49835	2.55655	1.30021	1.60884	Class3
IAPEY2_LTR:ERVK:LTR	0.44401	2.74311	4.14876	4.08686	4.68002	Class3
MLT1E:ERVL-MaLR:LTR	-0.0142489	1.23594	2.18333	0.795474	1.3082	Class3
MLT1A0:ERVL-MaLR:LTR	0.243701	1.83888	2.1509	1.891	1.96476	Class3
ERVB5_1-I_MM-int:ERVK:LTR	0.992121	2.88232	4.26204	3.90487	4.52208	Class3
MMETn-int:ERVK:LTR	0.301828	0.459493	2.199	1.74472	2.68325	Class3
RLTR13C1:ERVK:LTR	0.101613	0.944489	2.07418	1.56981	1.65739	Class3
MER89:ERV1:LTR	-0.362941	0.722867	2.03862	1.51556	2.44978	Class3
MER73:ERVL:LTR	-0.294859	3.07887	6.89132	3.99059	4.19033	Class3
LTR10_RN:ERVK:LTR	-0.35766	1.64093	2.81395	1.05524	1.49002	Class3
Lx3C:L1:LINE	0.285656	1.38313	2.40212	1.98558	2.44011	Class3
Lx:L1:LINE	-0.0941823	2.00448	2.31341	1.89714	1.88974	Class3
LTR33:ERVL:LTR	0.248235	1.75576	2.23783	1.7359	2.52913	Class3
RMER17A2:ERVK:LTR	-0.261343	1.54664	2.27034	1.84395	1.89277	Class3
MLT1E3:ERVL-MaLR:LTR	0.594596	0.788832	1.4802	2.20759	2.25085	Class4
L1_Mur1:L1:LINE	-0.0605069	1.75027	1.95664	2.16725	2.39428	Class4
RLTR6_Mm:ERV1:LTR	-0.0914894	1.0262	1.12581	2.40734	3.09813	Class4
ETnERV2-int:ERVK:LTR	-1.12882	0.735493	2.05452	2.09058	2.50613	Class4
RLTR11C_MM:ERVK:LTR	-0.329106	1.21834	1.45824	2.38939	2.099	Class4
RodERV21-int:ERV1:LTR	-0.470581	1.73507	1.87528	2.11595	2.49808	Class4
RLTR1D:ERV1:LTR	0.163671	0.744936	1.51318	2.68364	2.59264	Class4
MTD-int:ERVL-MaLR:LTR	-0.390529	1.64042	2.04762	2.32887	2.23944	Class4
MER67D:ERV1:LTR	-0.368139	3.83811	5.22084	4.65145	4.69398	Class4
ORR1D1-int:ERVL-MaLR:LTR	-0.373251	1.73087	1.53665	2.19714	2.17378	Class4
RLTR22_Mur:ERVK:LTR	-0.269271	1.00604	1.64398	2.29267	2.53691	Class4
MLT2F:ERVL:LTR	-0.0822226	1.64264	1.76642	2.10371	1.77024	Class4
MLT1G1:ERVL-MaLR:LTR	-0.283449	0.715716	1.06793	2.13413	2.09376	Class4
ORR1E-int:ERVL-MaLR:LTR	-0.0471851	1.15185	1.66379	2.14195	2.1016	Class4
RLTR9C:ERVK:LTR	-0.102457	1.82627	2.72787	2.86383	2.55949	Class5
RLTR13G:ERVK:LTR	0.100973	1.6884	3.53082	2.70495	3.76958	Class5
RMER12B:ERVK:LTR	-0.331399	0.488415	2.31611	2.13861	2.49909	Class5
MERV1_LTR:ERV1:LTR	0.118909	1.7699	2.62268	2.58717	3.49362	Class5
MTB_Mm-int:ERVL-MaLR:LTR	-0.219245	1.4173	2.0654	2.25298	2.0314	Class5
L1_Mur2:L1:LINE	-0.0311855	1.95502	2.33552	2.40553	2.75648	Class5
MLT1F1:ERVL-MaLR:LTR	0.266909	1.76967	2.21302	2.0986	2.49541	Class5
L1Md_F3:L1:LINE	-0.441925	1.79152	2.29772	2.11819	2.42568	Class5
RLTR48B:ERV1:LTR	-0.151058	2.86796	4.41886	3.74766	3.6444	Class5
MMERVK9C_I-int:ERVK:LTR	-0.121256	1.6039	2.83956	2.53259	3.00036	Class5
ORR1A1:ERVL-MaLR:LTR	0.038964	1.57761	2.1291	2.24641	2.45946	Class5
IAPLTR4_I:ERVK:LTR	0.727976	5.33093	6.91282	7.19351	7.72828	Class5
RLTR44-int:ERVK:LTR	-0.36889	1.76026	2.63329	3.52108	3.63044	Class5
RMER1C:RMER1C:Other	-0.0801795	1.36546	2.15531	2.13513	2.36284	Class5
ERVL-B4-int:ERVL:LTR	0.375077	1.46554	2.50436	2.14557	2.97911	Class5
RLTR26B_MM:ERVK:LTR	0.350765	1.80467	2.49205	3.04953	3.39533	Class5
IAPLTR2_Mm:ERVK:LTR	-0.1013	0.842812	2.16955	2.12875	2.84766	Class5
RLTR44B:ERVK:LTR	-0.857459	3.53103	3.8505	4.30408	4.38064	Class5
RLTR9E:ERVK:LTR	0.203471	1.85381	3.18179	2.41943	3.09918	Class5
RLTR27:ERVK:LTR	-0.907037	1.72606	3.18722	3.09194	3.89827	Class5
RLTR6B_Mm:ERV1:LTR	-0.0947376	1.88145	3.35378	3.03453	3.46495	Class5
Lx2B:L1:LINE	0.00778932	2.00367	2.79976	2.68936	3.0633	Class5
ERVL-E-int:ERVL:LTR	-0.152334	1.87783	2.29887	2.53569	2.44841	Class5
LTR16C:ERVL:LTR	0.174481	1.86366	2.32001	2.07756	2.16551	Class5
IAPLTR1a_Mm:ERVK:LTR	-0.15123	1.91079	2.80583	4.25212	4.76057	Class5
RLTR10-int:ERVK:LTR	-0.225665	1.89839	2.82266	2.58044	3.09337	Class5
ORR1A1-int:ERVL-MaLR:LTR	-0.350871	1.97243	2.96828	2.0744	2.87551	Class5
IAPEY3_LTR:ERVK:LTR	-0.911308	1.55687	2.18255	2.33812	2.81396	Class5
L1VL1:L1:LINE	-0.0478104	1.74905	2.10463	2.45818	2.66541	Class5
MER102a:hAT-Charlie:DNA	0.384327	1.38063	2.21865	2.41282	2.50204	Class5
ORR1C1-int:ERVL-MaLR:LTR	0.820922	1.37659	2.23764	2.04808	2.38483	Class5
MusHAL1:L1:LINE	-0.126499	1.97059	2.08435	2.17545	2.31249	Class5
RLTR13D6:ERVK:LTR	0.962693	1.62434	2.99946	2.73847	2.98626	Class5
RMER17A:ERVK:LTR	0.163443	1.50822	2.34805	2.35217	2.54764	Class5
IAPEY4_I-int:ERVK:LTR	0.443674	1.22302	2.78102	2.37157	3.06751	Class5
L1_Mus3:L1:LINE	-0.271312	1.93103	2.56083	2.42639	2.49506	Class5
MLT1I:ERVL-MaLR:LTR	0.323047	1.90218	2.50867	2.30839	2.52908	Class5
Lx4B:L1:LINE	-0.08767	1.20183	2.07582	2.13883	2.106	Class5
RMER20C_Mm:ERVK:LTR	0.0175811	0.790928	2.02453	2.16019	2.75524	Class5
RMER13A2:ERVK:LTR	-0.051564	1.54831	2.22212	2.42461	2.48533	Class5
RLTR10B:ERVK:LTR	-0.19554	1.41295	2.37726	2.4238	2.82655	Class5
RLTR17:ERVK:LTR	-0.139296	1.56557	1.82424	1.8014	2.06038	Class6
MLT2D:ERVL:LTR	0.0980328	1.32068	1.96528	1.6896	2.18532	Class6
RLTR48A:ERV1:LTR	-0.199364	0.925086	1.81127	1.43901	2.04717	Class6
RLTR41A2:ERV1:LTR	0.608072	1.51094	1.31519	1.53623	2.1605	Class6
MLTR11B:ERVK:LTR	-0.036915	1.14946	1.66662	1.82245	2.04973	Class6
RMER10B:ERVL:LTR	-0.162806	1.32838	1.45866	1.77417	2.36846	Class6
RLTR34B_MM:ERVK:LTR	-0.220309	0.422071	2.00775	1.99293	2.68737	Class6
RMER16_Mm:ERVK:LTR	-0.527606	0.518021	1.49743	1.45228	2.03613	Class6
Tigger17c:TcMar-Tigger:DNA	0.367983	1.15629	1.26174	1.59027	2.23046	Class6
RLTR44A:ERVK:LTR	-0.241197	0.798972	1.88694	1.90806	2.12629	Class6
RMER17D2:ERVK:LTR	-0.1746	0.896357	1.90339	1.85204	2.66801	Class6
MURVY-LTR:ERV1:LTR	0.334189	1.11001	1.57801	1.39513	2.08333	Class6
LTRIS2:ERV1:LTR	0.264577	1.32547	1.83692	1.83953	2.14959	Class6
RLTR9D:ERVK:LTR	0.0504727	1.4931	1.9612	2.10186	2.16379	Class6
Lx2:L1:LINE	-0.171378	1.5099	2.04048	1.73977	2.04945	Class6
BGLII_Mus:ERVK:LTR	-0.73569	0.910335	1.61247	1.895	2.54812	Class6
RLTR16B_MM:ERVK:LTR	0.0286315	1.34627	1.35495	1.42442	2.29118	Class6
Lx8b:L1:LINE	0.0151518	1.16355	1.74821	1.8001	2.11931	Class6
RLTR26_Mus:ERVK:LTR	-0.2143	1.13058	1.96291	1.88274	2.25767	Class6
RLTR34D_MM:ERVK:LTR	-0.357973	0.955665	0.556553	1.74435	2.16881	Class6
BLACKJACK:hAT-Blackjack:DNA	0.201301	0.786918	1.76609	1.84309	2.74679	Class6
RLTR1C:ERV1:LTR	0.148684	1.6876	1.97946	1.8822	2.14814	Class6
RLTRETN_Mm:ERVK:LTR	0.156139	0.936355	1.89357	1.52638	2.08968	Class6
RLTR41:ERV1:LTR	0.0796346	1.67449	2.03868	1.9458	2.27549	Class6
RLTR10:ERVK:LTR	-0.44641	0.900907	1.52532	1.61084	2.06933	Class6
